# Genome-wide within-host evolution during prolonged SARS-CoV-2 infection in a person with advanced HIV infection

**DOI:** 10.64898/2026.10.07.756802

**Authors:** Karina Perlaza, Ishaan Dureja, Diane Havlir, Vivek Jain, Jeffrey Whitman, Monica Dayao, Bryan Castillo-Rojas, Julia Rosecrans, Melanie Ott, Carina Marquez, Joseph L. DeRisi, Taha Y. Taha

## Abstract

Within-host evolution during prolonged SARS-CoV-2 infection can be extensive in immunocompromised individuals, but the consequences of mutations that emerge and change in frequency over time remain difficult to predict. We characterized an XBB.1.5.10 infection lasting nearly 90 days in a person with advanced human immunodeficiency virus (HIV) infection. Genome-wide tracking of allele frequencies in samples collected on study days 43, 48, and 70 revealed a Spike N-terminal domain (NTD) deletion spanning residues 138-145 at frequencies of 33%, 80%, and 96%, respectively. A receptor-binding domain (RBD) deletion-insertion spanning residues 373-378 was detected on days 43 and 48 but not on day 70, while nsp12 C464Y was detected at approximately 8% on day 48 and 86% on day 70. We reconstructed representative Spike and non-Spike mutation profiles from the longitudinal samples and tested their effects on cell entry and viral RNA replication. The representative Spike construct for days 43 and 48 increased entry relative to XBB.1.5. Comparison with a matched construct lacking the receptor-binding domain deletion-insertion showed that the deletion-insertion enhanced entry, although it was not detected in the day 70 sample. The day 48 non-Spike profile supported the highest RNA replication among the tested replicons. Together, allele-frequency tracking revealed both transient mutations and mutations detected at progressively higher frequencies across the sampled time points. Functional testing showed that increased entry or RNA replication in vitro did not necessarily predict persistence in vivo.

**IMPORTANCE:** Severe immune suppression can allow SARS-CoV-2 to diversify within a single host, generating mutation combinations rarely observed during typical infections. In a person with advanced HIV infection, we tracked viral change across the genome and tested how representative mutation combinations affected cell entry and RNA replication. An eight-residue Spike deletion was detected at progressively higher frequencies across three sampled time points, whereas a separate Spike change enhanced entry in cell culture but was not detected in the final sequenced sample. In addition, mutations in the viral replication machinery, including substitutions previously reported in remdesivir-treated infections, changed in frequency over time. Our findings show that enhanced entry or replication measured in vitro does not necessarily predict whether the associated mutations will remain detectable later in an infection.
