## Supplementary Table S1 for "Genome-wide within-host evolution during prolonged SARS-CoV-2 infection in a person with advanced HIV infection"

### Sheet: Table S1A - Backbones
Experimental component	Laboratory identifier	Reference basis	Amino acid changes relative to Wuhan-Hu-1
XBB.1.5 Spike expression plasmid	SV4 XBB.1.5	Same XBB.1.5 Spike backbone used in Taha et al., PLoS Pathogens (2025)	T19I; L24_A27delinsS; V83A; G142D; Y144del; H146Q; Q183E; V213E; G252V; G339H; R346T; L368I; S371F; S373P; S375F; T376A; D405N; R408S; K417N; N440K; V445P; G446S; N460K; S477N; T478K; E484A; F486P; F490S; Q498R; N501Y; Y505H; D614G; H655Y; N679K; P681H; N764K; D796Y; Q954H; N969K
XBB.1.5 Spike-deficient replicon	pBACv6 XBB.1.5 s rep	Same XBB.1.5 replicon backbone used in Taha et al., PLoS Pathogens (2025)	nsp1 K47R; nsp1 S135R; nsp3 T24I; nsp3 G489S; nsp4 L264F; nsp4 T327I; nsp4 L438F; nsp4 T492I; nsp5 P132H; nsp6 S106_F108del; nsp12 P323L; nsp12 G671S; nsp13 S36P; nsp13 R392C; nsp14 I42V; nsp15 T112I; ORF3a T223I; E T9I; E T11A; M Q19E; M A63T; ORF6 D61L; ORF8 G8*; N P13L; N E31_S33del; N R203K; N G204R; N S413R

### Sheet: Table S1B - Profiles
Assay	Construct shown in Figure 5	Component held constant	Additional amino acid changes relative to XBB.1.5
Cell entry	Persistent Spike	pBACv6 XBB.1.5 Spike-deficient replicon	D138_Y145del; A243_L244del; F456L; V642G
Cell entry	Day 43/day 48 Spike	pBACv6 XBB.1.5 Spike-deficient replicon	D138_Y145del; A243_L244del; F456L; V642G; F374_F377delinsL
Cell entry	Day 70 Spike	pBACv6 XBB.1.5 Spike-deficient replicon	D138_Y145del; A243_L244del; F456L; V642G; P330S
Cell entry	XBB.1.5 + RBD delins	pBACv6 XBB.1.5 Spike-deficient replicon	F374_F377delinsL
RNA replication	Day 43 replicon	SV4 XBB.1.5 Spike	nsp1 G7C; nsp3 P874S; nsp3 Q981R; nsp14 A119V; ORF3a S253Y; ORF3a V256del; M L29F
RNA replication	Day 48 replicon	SV4 XBB.1.5 Spike	nsp1 G7C; nsp3 P874S; nsp3 Q981R; nsp14 A119V; ORF3a S253Y
RNA replication	Day 70 replicon	SV4 XBB.1.5 Spike	nsp1 G7C; nsp3 P874S; nsp3 Q981R; nsp14 A119V; ORF3a S253Y; nsp2 G220S; nsp2 T573A; nsp4 D217G; nsp12 C464Y; ORF3a V256del; M L29F

### Sheet: Notes
Note	Description
1	All substitutions in Table S1A are listed relative to Wuhan-Hu-1. Table S1B lists only patient-derived changes added to the XBB.1.5 backbones.
2	For the entry assay, pBACv6 XBB.1.5 s rep was held constant while the indicated Spike plasmid was varied.
3	For the RNA-replication assay, SV4 XBB.1.5 Spike was held constant while the indicated replicon was varied.
4	The RBD change p.Phe374_Phe377delinsLeu relative to XBB.1.5 is equivalent to p.Ser373_Lys378delinsProLeuLys relative to Wuhan-Hu-1.
5	The day 43 and day 48 Spike profiles were identical under the predefined selection criteria and were tested as one entry construct. Their non-Spike profiles differed and were tested separately.
6	The day 70 Spike construct contains the persistent patient-derived Spike changes plus P330S.
7	Functional assay values in Figure 5 are presented as mean ± SD of two replicate measurements per condition (n=2).
8	F456L defines XBB.1.5.10 relative to XBB.1.5 and is absent from the XBB.1.5 experimental Spike backbone; it is therefore listed as an added change in each patient-derived Spike profile.
