## Supplementary Table S2 for "Genome-wide within-host evolution during prolonged SARS-CoV-2 infection in a person with advanced HIV infection"

### Sheet: Table S2
Table S2 Public US sequence frequencies
Source: open CoV-Spectrum/LAPIS | retrieved 2026-10-01 | version 1790784010 | https://lapis.cov-spectrum.org/open/v2
Dates: 2023-06-01 to 2024-06-30 and 2025-09-01 to 2026-09-30. September 2026 is provisional.
Change	Jun 2023–Jun 2024 Matching sequences	Jun 2023–Jun 2024 Evaluable sequences	Jun 2023–Jun 2024 Frequency (%)	Sep 2025–Sep 2026 Matching sequences	Sep 2025–Sep 2026 Evaluable sequences	Sep 2025–Sep 2026 Frequency (%)
nsp1:G7C	62	191461	0.000323826	1	20113	4.97191e-05
nsp2:G220S	87	192246	0.000452545	24	18184	0.00131984
nsp2:T573A	7	199658	3.506e-05	0	20178	0
nsp3:T724I	243	200635	0.00121115	23	20192	0.00113906
nsp3:P874S	91	199069	0.000457128	16	19660	0.000813835
nsp3:Q981R	9	194977	4.61593e-05	5	20152	0.000248114
nsp4:T96I	107	198384	0.000539358	11	19829	0.000554743
nsp4:S163F	103	199528	0.000516218	15	19833	0.000756315
nsp4:D217G	94	199741	0.000470609	10	20093	0.000497686
nsp5:L75F	108	198841	0.000543148	39	20147	0.00193577
nsp12:Y149H	17	201088	8.45401e-05	1	20259	4.93608e-05
nsp12:A449V	32	199739	0.000160209	1	20179	4.95565e-05
nsp12:C464Y	2	199739	1.00131e-05	0	20182	0
nsp12:S778C	0	200353	0	0	19982	0
nsp12:E796A	0	200403	0	0	19990	0
nsp13:T351I	245	201072	0.00121847	11	20307	0.000541685
nsp14:T113I	286	200591	0.00142579	39	20201	0.0019306
nsp14:A119V	1445	200539	0.00720558	97	20188	0.00480483
S:Δ138–145	32	190645	0.000167851	0	20036	0
S:Δ243–244*	178	191899	0.000927571	285	19565	0.0145668
S:P330S	27	195488	0.000138116	0	19578	0
S:373–378 delins PLK†	0	194983	0	0	19342	0
S:F456L	99111	196101	0.505408	18975	19334	0.981432
S:V642G	87	193829	0.000448849	431	18167	0.0237243
ORF3a:T217N	10	200378	4.99057e-05	0	20188	0
ORF3a:S253Y	13	199274	6.52368e-05	0	20122	0
ORF3a:V256del	157	199231	0.00078803	26	20119	0.00129231
M:L29F	131	197786	0.000662332	69	20163	0.00342211
ORF10:A8V	248	196831	0.00125996	55	20004	0.00274945
*Equivalent gap placements within residues 242–244. †PLK overview signature; exact APLKC is in Table S3.
Evaluable = unambiguous consensus calls at required sites. 0 = no matching sequences observed.
F456L was a common lineage-associated change.
