## Supplementary Table S3 for "Genome-wide within-host evolution during prolonged SARS-CoV-2 infection in a person with advanced HIV infection"

### Sheet: Table S3A
Table S3A Worldwide exact APLKC search
Source: open CoV-Spectrum/LAPIS | retrieved 2026-10-01 | version 1790784010 | https://lapis.cov-spectrum.org/open/v2
Exact local product APLKC, including retained A372 and C379. All dates includes both comparison windows.
Collection period	Matching sequences	Evaluable sequences	Frequency (%)
June 2023–June 2024	0	284332	0
September 2025–September 2026	0	30100	0
All available dates	0	8892131	0

### Sheet: Table S3B
Table S3B US RBD search results
Source: open CoV-Spectrum/LAPIS | retrieved 2026-10-01 | version 1790784010 | https://lapis.cov-spectrum.org/open/v2
Exact dates match Table S2. All-date rows include dated windows. Categories may overlap.
Search category	Collection period	Matching sequences	Evaluable sequences	Frequency (%)
Exact patient protein: APLKC	Jun 2023–Jun 2024	0	194977	0
Exact patient protein: APLKC	Sep 2025–Sep 2026	0	19341	0
Exact patient protein: APLKC	All available US sequences	0	3601977	0
Relaxed protein: AP[any AA]KC	Jun 2023–Jun 2024	0	194977	0
Relaxed protein: AP[any AA]KC	Sep 2025–Sep 2026	0	19341	0
Relaxed protein: AP[any AA]KC	All available US sequences	4	3601977	1.1105e-06
Deletion only: 1–4 AA within 374–378	Jun 2023–Jun 2024	12	194977	6.15457e-05
Deletion only: 1–4 AA within 374–378	Sep 2025–Sep 2026	0	19341	0
Deletion only: 1–4 AA within 374–378	All available US sequences	29	3601977	8.05113e-06
Insertion only: 1–4 AA	Jun 2023–Jun 2024	0	194977	0
Insertion only: 1–4 AA	Sep 2025–Sep 2026	0	19341	0
Insertion only: 1–4 AA	All available US sequences	0	3601977	0
Deletion 1–4 AA + insertion 1–4 AA	Jun 2023–Jun 2024	0	194977	0
Deletion 1–4 AA + insertion 1–4 AA	Sep 2025–Sep 2026	0	19341	0
Deletion 1–4 AA + insertion 1–4 AA	All available US sequences	0	3601977	0
Exploratory: 5-AA insertion, with or without deletion	Jun 2023–Jun 2024	0	194977	0
Exploratory: 5-AA insertion, with or without deletion	Sep 2025–Sep 2026	0	19341	0
Exploratory: 5-AA insertion, with or without deletion	All available US sequences	0	3601977	0

### Sheet: Table S3C
Table S3C Related APFKC records in the BA.1 lineage family
Source: open CoV-Spectrum/LAPIS | retrieved 2026-10-01 | version 1790784010 | https://lapis.cov-spectrum.org/open/v2
All four records were collected in 2022. Hyphens denote alignment gaps.
GenBank accession	Collection date	US state	Pango lineage	Local product	Aligned Spike 374–378	Aligned Spike 372–379	SRA accession	GenBank link
OM693008.1	2022-01-26	Arkansas	BA.1.15	APFKC	--PFK	A---PFKC	SRR20501902	https://www.ncbi.nlm.nih.gov/nuccore/OM693008.1
OM834529.1	2022-02-11	California	BA.1	APFKC	--PFK	A---PFKC	SRR21327068	https://www.ncbi.nlm.nih.gov/nuccore/OM834529.1
ON094736.1	2022-03-18	Massachusetts	BA.1.15	APFKC	--PFK	A---PFKC	SRR18518282	https://www.ncbi.nlm.nih.gov/nuccore/ON094736.1
OR956276.1	2022-04-03	California	BA.1.1	APFKC	--PFK	A---PFKC	SRR24426709	https://www.ncbi.nlm.nih.gov/nuccore/OR956276.1
The APFKC deletions extend outside residues 374–378 and are excluded from the constrained deletion category.
